# CRAFT: Compact genome Representation towards large-scale Alignment-Free daTabase

**DOI:** 10.1101/2020.07.10.196741

**Authors:** Yang Young Lu, Jiaxing Bai, Yiwen Wang, Ying Wang, Fengzhu Sun

**Author notes:** Co-first authors (Yang Young Lu, Jiaxing Bai).

## Abstract

**Motivation:** Rapid developments in sequencing technologies have boosted generating high volumes of sequence data. To archive and analyze those data, one primary step is sequence comparison. Alignment-free sequence comparison based on *k*-mer frequencies offers a computationally efficient solution, yet in practice, the *k*-mer frequency vectors for large *k* of practical interest lead to excessive memory and storage consumption.

**Results:** We report CRAFT, a general genomic/metagenomic search engine to learn compact representations of sequences and perform fast comparison between DNA sequences. Specifically, given genome or high throughput sequencing (HTS) data as input, CRAFT maps the data into a much smaller embedding space and locates the best matching genome in the archived massive sequence repositories. With 10^2^ – 10^4^-fold reduction of storage space, CRAFT performs fast query for gigabytes of data within seconds or minutes, achieving comparable performance as six state-of-the-art alignment-free measures.

**Availability:** CRAFT offers a user-friendly graphical user interface with one-click installation on Windows and Linux operating systems, freely available at https://github.com/jiaxingbai/CRAFT.

**Supplementary information:** Supplementary data are available at *Bioinformatics* online.
