## Supplemental Note 2 for "CRAFT: Compact genome Representation towards large-scale Alignment-Free daTabase": Sup note2-Description of three databases.xlsx

### Sheet: 3.1 database composition
The genomes taxonomy composition in Complete genomic database and Representative genomic database					1. NCBI Assembly: The 139,576 assembled genomes were released by NCBI on June, 2018, including 748 archaeas，130,036 bacteiras，277 fungis，169 invertebrates，122 mammalian vertebrates，140 other vertebrates，83 protozoas，108 plants and 7,893 virus. The database of nucleotide sequences was compacted from more than 829.60GB (.fasta) to 2.93GB. 2. RefSeq representative genomes: The 7,106 representative g…
Taxonomic	NCBI Assembly	RefSeq representative
Archaea	748	748
Bacteria	130036	5458
Fungi	277	277
Invertebrate	169	169
Plants	108	108
Protozoa	83	83
Mammalian vertebrates	122	122
Other vertebrates	140	140
Virus	7893	1
Mitochondrial genomes are excluded
The metagenomes composition in HMP1-II
Body Location	HMP1-II
Skin	309
Vaginal	234
Oral	1259
Gut	553
16S rRNA data are excluded
