## Supplemental Note 3 for "CRAFT: Compact genome Representation towards large-scale Alignment-Free daTabase"

### Sheet: 3.2.1 28 Vertebrates and ANI
Species	Species (Scientific Name)	Genome sequences ID in NCBI			ANI matrix	human	chimp	macaque	bushbaby	tree shrew	rat	mouse	guinea pig	rabbit	shrew	hedgehog	dog	cat	horse	cow	armadillo	elephant	tenrec	opossum	platypus	chicken	lizard	frog	tetraodon	fugu	stickleback	medaka	zebrafish
human	Homo sapiens	GCF_000001405.38				0	0.02	0.07	0.26	0.29	0.46	0.46	0.38	0.36	0.48	0.45	0.35	0.35	0.3	0.35	0.33	0.35	0.48	0.72	0.98	1.1	1.21	1.54	1.85	1.89	1.82	2.01	1.83
chimpanzee	Pan troglodytes	GCF_002880755.1					0	0.07	0.26	0.29	0.46	0.46	0.38	0.36	0.48	0.45	0.35	0.35	0.3	0.35	0.33	0.35	0.48	0.72	0.98	1.1	1.21	1.54	1.85	1.89	1.82	2.01	1.83
rhesus	Macaca mulatta	GCF_000772875.2						0	0.25	0.28	0.45	0.45	0.37	0.35	0.47	0.44	0.34	0.34	0.29	0.34	0.32	0.34	0.47	0.71	0.97	1.09	1.2	1.53	1.84	1.88	1.81	2	1.82
bushbaby (Galago)	Galagidae	GCF_000181295.1							0	0.33	0.5	0.5	0.42	0.4	0.52	0.49	0.39	0.39	0.34	0.39	0.37	0.39	0.52	0.76	1.02	1.14	1.25	1.58	1.89	1.93	1.86	2.05	1.87
treeshrew	Scandentia	GCA_000181375.1								0	0.49	0.49	0.41	0.39	0.51	0.48	0.38	0.38	0.33	0.38	0.36	0.38	0.51	0.75	1.01	1.13	1.24	1.57	1.88	1.92	1.85	2.04	1.86
mouse	Mus	GCF_000001635.26									0	0.16	0.48	0.52	0.66	0.63	0.53	0.53	0.48	0.53	0.51	0.53	0.66	0.9	1.16	1.28	1.39	1.72	2.03	2.07	2	2.19	2.01
rat	Rattus	GCF_000001895.5										0	0.48	0.52	0.66	0.63	0.53	0.53	0.48	0.53	0.51	0.53	0.66	0.9	1.16	1.28	1.39	1.72	2.03	2.07	2	2.19	2.01
guinea	Cavia porcellus	GCF_000151735.1											0	0.44	0.58	0.55	0.45	0.45	0.4	0.45	0.43	0.45	0.58	0.82	1.08	1.2	1.31	1.64	1.95	1.99	1.92	2.11	1.93
shrew	Soricidae	GCF_000181275.1												0	0.56	0.53	0.43	0.43	0.38	0.43	0.41	0.43	0.56	0.8	1.06	1.18	1.29	1.62	1.93	1.97	1.9	2.09	1.91
rabbit	Leporidae	GCF_000003625.3													0	0.47	0.47	0.47	0.42	0.47	0.49	0.51	0.64	0.88	1.14	1.26	1.37	1.7	2.01	2.05	1.98	2.17	1.99
hedgehog	Erinaceinae	GCF_000296755.1														0	0.44	0.44	0.39	0.44	0.46	0.48	0.61	0.85	1.11	1.23	1.34	1.67	1.98	2.02	1.95	2.14	1.96
dog		GCF_000002285.3															0	0.2	0.25	0.32	0.36	0.38	0.51	0.75	1.01	1.13	1.24	1.57	1.88	1.92	1.85	2.04	1.86
horse		GCF_002863925.1																0	0.25	0.32	0.36	0.38	0.51	0.75	1.01	1.13	1.24	1.57	1.88	1.92	1.85	2.04	1.86
cat		GCF_000181335.3																	0	0.27	0.31	0.33	0.46	0.7	0.96	1.08	1.19	1.52	1.83	1.87	1.8	1.99	1.81
cow		GCF_002263795.1																		0	0.36	0.38	0.51	0.75	1.01	1.13	1.24	1.57	1.88	1.92	1.85	2.04	1.86
armadillo		GCF_000208655.1																			0	0.28	0.41	0.67	0.93	1.05	1.16	1.49	1.8	1.84	1.77	1.96	1.78
elephant		GCF_000001905.1																				0	0.33	0.69	0.95	1.07	1.18	1.51	1.82	1.86	1.79	1.98	1.8
tenrec		GCF_000313985.1																					0	0.82	1.08	1.2	1.31	1.64	1.95	1.99	1.92	2.11	1.93
opossum		GCF_000002295.2																						0	0.9	1.02	1.13	1.46	1.77	1.81	1.74	1.93	1.75
platypus		GCF_000002275.2																							0	1.1	1.21	1.54	1.85	1.89	1.82	2.01	1.83
lizard		GCF_000090745.1																								0	0.91	1.42	1.73	1.77	1.7	1.89	1.71
chicken		GCF_000002315.5																									0	1.53	1.84	1.88	1.81	2	1.82
frog		GCF_000004195.3																										0	1.87	1.91	1.84	2.03	1.85
fugu		GCF_000180615.1																											0	0.44	0.77	0.96	1.48
tetraodon		GCA_000180735.1																												0	0.81	1	1.52
stickleback		GCA_000180675.1																													0	0.81	1.45
medaka		GCF_002234675.1																														0	1.64
zebrefish		GCF_000002035.6																															0

### Sheet: 3.2.1 21Primates and ANI
Species	Species （Scientific Name）	Genome sequences ID in NCBI					ANI matrix	'AotusnancymaaeANA1'	'CallithrixjacchusCJA1'	'ChlorocebussabaeusCSB1'	'ColobusangolensispalliatusCAN1'	'DaubentoniamadagascariensisDMD5'	'EulemurmacacoEMC1'	'GaleopterusvariegatusCVA5'	'GorillagorillaGGO9'	'HomosapiensHSA34'	'MacacafascicularisMFA18'	'MacacamulattaMMA14'	'MacacanemestrinaMNE5'	'MandrillusleucophaeusMLE2'	'NasalislarvatusNLA2'	'NomascusleucogenysHCO3'	'OtolemurgarnettiGGR2'	'PanpaniscusPPN8'	'PapioanubisPAN10'	'PongoabeliiPPY155'	'SaimiriboliviensisboliviensisSBO3'	'TarsiussyrichtaTSY1'
	'AotusnancymaaeANA1'	GCF_000952055.2						0	0.029254	0.063771	0.065058	0.123473	0.133075	0.14391	0.061558	0.062345	0.0639509	0.0638539	0.064746	0.064437	0.064623	0.06155	0.171451	0.0626474	0.063925	0.060319	0.027678	0.14927
	'CallithrixjacchusCJA1'	GCF_000004665.1						0.029254	0	0.070355	0.071642	0.130057	0.139659	0.150494	0.068142	0.068929	0.0705349	0.0704379	0.07133	0.071021	0.071207	0.068134	0.178035	0.0692314	0.070509	0.066903	0.034262	0.155854
	'ChlorocebussabaeusCSB1'	GCF_000409795.2						0.063771	0.070355	0	0.016711	0.118308	0.12791	0.138745	0.034489	0.035276	0.0102159	0.0101189	0.011011	0.010702	0.016276	0.034481	0.166286	0.0355784	0.01019	0.03325	0.068111	0.144105
	'ColobusangolensispalliatusCAN1'	GCF_000951035.1						0.065058	0.071642	0.016711	0	0.119595	0.129197	0.140032	0.035776	0.036563	0.0168909	0.0167939	0.017686	0.017377	0.011881	0.035768	0.167573	0.0368654	0.016865	0.034537	0.069398	0.145392
	'DaubentoniamadagascariensisDMD5'	BioProject:	PRJNA74997					0.123473	0.130057	0.118308	0.119595	0	0.061104	0.119715	0.116095	0.116882	0.118488	0.118391	0.119283	0.118974	0.11916	0.116087	0.109582	0.117184	0.118462	0.114856	0.127813	0.133749
	'EulemurmacacoEMC1'	BioProject:	PRJNA284191					0.133075	0.139659	0.12791	0.129197	0.061104	0	0.129317	0.125697	0.126484	0.12809	0.127993	0.128885	0.128576	0.128762	0.125689	0.119184	0.126786	0.128064	0.124458	0.137415	0.143351
	'GaleopterusvariegatusCVA5'	GCF_000696425.1						0.14391	0.150494	0.138745	0.140032	0.119715	0.129317	0	0.136532	0.137319	0.138925	0.138828	0.13972	0.139411	0.139597	0.136524	0.167693	0.137621	0.138899	0.135293	0.14825	0.154186
	'GorillagorillaGGO9'	GCF_000151905.2						0.061558	0.068142	0.034489	0.035776	0.116095	0.125697	0.136532	0	0.008819	0.0346689	0.0345719	0.035464	0.035155	0.035341	0.021438	0.164073	0.00912141	0.034643	0.017413	0.065898	0.141892
	'HomosapiensHSA34'	GCF_000001405.39						0.062345	0.068929	0.035276	0.036563	0.116882	0.126484	0.137319	0.008819	0	0.0354559	0.0353589	0.036251	0.035942	0.036128	0.022225	0.16486	0.00839841	0.03543	0.0182	0.066685	0.142679
	'MacacafascicularisMFA18'	GCF_000364345.1						0.0639509	0.0705349	0.0102159	0.0168909	0.118488	0.12809	0.138925	0.0346689	0.0354559	0	0.002111	0.00369691	0.00725191	0.0164559	0.0346609	0.166466	0.0357583	0.00673991	0.0334299	0.0682909	0.144285
	'MacacamulattaMMA14'	GCF_000772875.2						0.0638539	0.0704379	0.0101189	0.0167939	0.118391	0.127993	0.138828	0.0345719	0.0353589	0.002111	0	0.00359991	0.00715491	0.0163589	0.0345639	0.166369	0.0356613	0.00664291	0.0333329	0.0681939	0.144188
	'MacacanemestrinaMNE5'	GCF_000956065.1						0.064746	0.07133	0.011011	0.017686	0.119283	0.128885	0.13972	0.035464	0.036251	0.00369691	0.00359991	0	0.008047	0.017251	0.035456	0.167261	0.0365534	0.007535	0.034225	0.069086	0.14508
	'MandrillusleucophaeusMLE2'	GCF_000951045.1						0.064437	0.071021	0.010702	0.017377	0.118974	0.128576	0.139411	0.035155	0.035942	0.00725191	0.00715491	0.008047	0	0.016942	0.035147	0.166952	0.0362444	0.005972	0.033916	0.068777	0.144771
	'NasalislarvatusNLA2'	BioProject:	PRJNA241312					0.064623	0.071207	0.016276	0.011881	0.11916	0.128762	0.139597	0.035341	0.036128	0.0164559	0.0163589	0.017251	0.016942	0	0.035333	0.167138	0.0364304	0.01643	0.034102	0.068963	0.144957
	'NomascusleucogenysHCO3'	GCF_000146795.2						0.06155	0.068134	0.034481	0.035768	0.116087	0.125689	0.136524	0.021438	0.022225	0.0346609	0.0345639	0.035456	0.035147	0.035333	0	0.164065	0.0225274	0.034635	0.020199	0.06589	0.141884
	'OtolemurgarnettiGGR2'	GCF_000181295.1						0.171451	0.178035	0.166286	0.167573	0.109582	0.119184	0.167693	0.164073	0.16486	0.166466	0.166369	0.167261	0.166952	0.167138	0.164065	0	0.165162	0.16644	0.162834	0.175791	0.181727
	'PanpaniscusPPN8'	GCF_000258655.2						0.0626474	0.0692314	0.0355784	0.0368654	0.117184	0.126786	0.137621	0.00912141	0.00839841	0.0357583	0.0356613	0.0365534	0.0362444	0.0364304	0.0225274	0.165162	0	0.0357324	0.0185024	0.0669874	0.142981
	'PapioanubisPAN10'	GCF_000264685.3						0.063925	0.070509	0.01019	0.016865	0.118462	0.128064	0.138899	0.034643	0.03543	0.00673991	0.00664291	0.007535	0.005972	0.01643	0.034635	0.16644	0.0357324	0	0.033404	0.068265	0.144259
	PongoabeliiPPY155'	GCF_002880775.1						0.060319	0.066903	0.03325	0.034537	0.114856	0.124458	0.135293	0.017413	0.0182	0.0334299	0.0333329	0.034225	0.033916	0.034102	0.020199	0.162834	0.0185024	0.033404	0	0.064659	0.140653
	'SaimiriboliviensisboliviensisSBO3'	GCF_000235385.1						0.027678	0.034262	0.068111	0.069398	0.127813	0.137415	0.14825	0.065898	0.066685	0.0682909	0.0681939	0.069086	0.068777	0.068963	0.06589	0.175791	0.0669874	0.068265	0.064659	0	0.15361
	'TarsiussyrichtaTSY1'	GCF_000164805.1						0.14927	0.155854	0.144105	0.145392	0.133749	0.143351	0.154186	0.141892	0.142679	0.144285	0.144188	0.14508	0.144771	0.144957	0.141884	0.181727	0.142981	0.144259	0.140653	0.15361	0

### Sheet: 3.2.2 28 metagenomes mammal gut
Mammals	Metagenome ID in MG-RAST	Diet
AfElphSD3	mgm4461341.3	Hindgut-fermenting herbivores
Armadillo	mgm4461342.3	Simple-gut carnivores
BigHornSD	mgm4461345.3	Foregut-fermenting herbivores
BigHornW3	mgm4461346.3	Foregut-fermenting herbivores
BlackRhino1	mgm4461349.3	Hindgut-fermenting herbivores
BushDog1	mgm4461350.3	Simple-gut carnivores
Capybara	mgm4461352.3	Hindgut-fermenting herbivores
Colobus	mgm4461355.3	Foregut-fermenting herbivores
Echidna	mgm4461356.3	Simple-gut carnivores
Gazelle3	mgm4461357.3	Foregut-fermenting herbivores
Giraffe2	mgm4461358.3	Foregut-fermenting herbivores
GorillaSTL	mgm4461360.3	Hindgut-fermenting herbivores
Horse1	mgm4461361.3	Hindgut-fermenting herbivores
Hyena2	mgm4461362.3	Simple-gut carnivores
HyraxSD	mgm4461363.3	Foregut-fermenting herbivores
HyraxSTL	mgm4461364.3	Foregut-fermenting herbivores
Kroo3	mgm4461365.3	Foregut-fermenting herbivores
Lion1	mgm4461366.3	Simple-gut carnivores
Lion2	mgm4461367.3	Simple-gut carnivores
Okapi1	mgm4461368.3	Foregut-fermenting herbivores
Okapi2	mgm4461369.3	Foregut-fermenting herbivores
Orang1	mgm4461370.3	Hindgut-fermenting herbivores
PolarBr2	mgm4461371.3	Simple-gut carnivores
Rabbit	mgm4461372.3	Hindgut-fermenting herbivores
SpgbkW	mgm4461377.3	Foregut-fermenting herbivores
Urial2	mgm4461379.3	Foregut-fermenting herbivores
VWPig	mgm4461380.3	Foregut-fermenting herbivores
ZebraSTL1	mgm4461383.3	Hindgut-fermenting herbivores
MG-RAST	http://www.mg-rast.org/mgmain.html?mgpage=project&project=mgp116

### Sheet: 3.2.3 20 E.coli and 7 Shigella 
Genomes	Sequences ID in NCBI	Sequences ID in BioProject
Escherichia coli 0127:H6 E2348/69	GCF_000026545.1
Escherichia coli 536	GCF_000013305.1
Escherichia coli 55989	GCF_000026245.1
Escherichia coli APEC O1	GCF_000014845.1
Escherichia coli ATCC 8739	GCF_000019385.1
Escherichia coli CFT073	GCF_000007445.1
Escherichia coli E24377A	GCF_000017745.1
Escherichia coli ED1a	GCF_000026305.1
Escherichia coli HS	GCF_000017765.1
Escherichia coli IAI1	GCF_000026265.1
Escherichia coli IAI39	GCF_000026345.1
Escherichia coli str. K-12 substr. W3110	GCF_000010245.2
Escherichia coli str. K-12 substr. MG1655	GCF_000005845.2
Escherichia coli O157:H7 str. EDL933	GCF_000006665.1
Escherichia coli O157:H7 str. Sakai	GCF_000008865.2
Escherichia coli S88	GCF_000026285.1
Escherichia coli SE11	GCF_000010385.1
Escherichia coli SMS-3-5	GCF_000019645.1
Escherichia coli UMN026	GCF_000026325.1
Escherichia coli UTI89	GCF_000013265.1
Shigella boydii CDC 3083-94		PRJNA15637
Shigella dysenteriae Sd197	GCF_000012005.1
Shigella flexneri 2a str. 2457T		PRJNA408
Shigella flexneri 2a str. 301	GCF_000006925.2
Shigella flexneri 5 str. 8401		PRJNA16375
Shigella sonnei Ss046		PRJNA13151

### Sheet: 3.3.1 104 SRA queries
The 104 SRA data from NCBI and input into CRAFT to query the closest genome in the compressed Representative genomic database
Download ID in NCBI SRA	Source genomes	Ranking of the ground truth in the matching list		The top one taxonomy of the matching list obtained by CRAFT	The evolutionary distance between the first hit and source genome (Only for the source genome is not the first hit)	Note: Ranking of the ground truth in the matching list by Manhatten distance for the data out of Top 2 in CRAFT	Note
vertebrate_mammalian
ERR1659920	equus caballus	1		vertebrate_mammalian,Chordata,Mammalia,Perissodactyla,Equidae,Equus,Equus_caballus			DNA-Seq； Whole genome； Illumina
ERR2274081	pongo abelii	1		vertebrate_mammalian,Chordata,Mammalia,Primates,Hominidae,Pongo,Pongo_abelii
ERR3021139	Mus musculus	1		vertebrate_mammalian,Chordata,Mammalia,Rodentia,Muridae,Mus,Mus_musculus
SRR032956	Pongo abelii	1		vertebrate_mammalian,Chordata,Mammalia,Primates,Hominidae,Pongo,Pongo_abelii
SRR107629	Echinops telfairi	1		vertebrate_mammalian:Chordata:Mammalia:NA_Tenrecidae:Tenrecidae:Echinops:Echinops_telfairi
SRR674482_2	Physeter catodon	1		vertebrate_mammalian:Chordata:Mammalia:Cetacea:Physeteridae:Physeter:Physeter_catodon
SRR7976420	canis lupus	1		vertebrate_mammalian,Chordata,Mammalia,Carnivora,Canidae,Canis,Canis_lupus_familiaris
SRR038227	Cricetulus griseus	1		vertebrate_mammalian,Chordata,Mammalia,Rodentia,Cricetidae,Cricetulus,Cricetulus_griseus
SRR1046129_2	Equus caballus	1		vertebrate_mammalian,Chordata,Mammalia,Perissodactyla,Equidae,Equus,Equus_caballus
ERR572163	Felis catus	1		vertebrate_mammalian:Chordata:Mammalia:Carnivora:Felidae:Felis:Felis_catus
SRR349713	Microtus ochrogaster	1		vertebrate_mammalian,Chordata,Mammalia,Rodentia,Cricetidae,Microtus,Microtus_ochrogaster
SRR360933	Elephantulus edwardii	1		vertebrate_mammalian,Chordata,Mammalia,Macroscelidea,Macroscelididae,Elephantulus,Elephantulus_edwardii
SRR516899_1	Tupaia chinensis	1		vertebrate_mammalian:Chordata:Mammalia:Scandentia:Tupaiidae:Tupaia:Tupaia_chinensis
SRR534483_1	Pteropus alecto		2	vertebrate_mammalian:Chordata:Mammalia:Chiroptera:Pteropodidae:Pteropus:Pteropus_vampyrus	The source genome and the first hit genome are in the same genus
SRR5678444	Mus musculus musculus		2	vertebrate_mammalian,Chordata,Mammalia,Rodentia,Muridae,Rattus,Rattus_norvegicus	The source genome and the first hit genome are in the same family
SRR574967_1	Orcinus orca		2	vertebrate_mammalian:Chordata:Mammalia:Cetacea:Physeteridae:Physeter:Physeter_catodon	The source genome and the first hit genome are in the same infraorder
SRR069463	felis catus		3	vertebrate_mammalian,Chordata,Mammalia,Carnivora,Ursidae,Ursus,Ursus_arctos_horribilis	The source genome and the first hit genome are in the same order	2
SRR575502_1	Odobenus rosmarus divergens		8	vertebrate_mammalian:Chordata:Mammalia:Carnivora:Ursidae:Ursus:Ursus_arctos_horribilis	The source genome and the first hit genome are in the same order	9
SRR032564	Bubalus bubalis		36	vertebrate_mammalian,Chordata,Mammalia,NA_Tenrecidae,Tenrecidae,Echinops,Echinops_telfairi	The source genome and the first hit genome are in the same class	7
archaea
SRR3923559	Sulfolobus islandicus M.14.25	1		archaea,Crenarchaeota,Thermoprotei,Sulfolobales,Sulfolobaceae,Sulfolobus,Sulfolobus_islandicus_M_14_25			DNA-Seq； Whole genome； Illumina
SRR4159528	Halogranum amylolyticum	1		archaea,Euryarchaeota,Halobacteria,Haloferacales,Haloferacaceae,Halogranum,Halogranum_amylolyticum
SRR4176755	Methanolobus profundi	1		archaea,Euryarchaeota,Methanomicrobia,Methanosarcinales,Methanosarcinaceae,Methanolobus,Methanolobus_profundi
SRR4217694	Halolamina pelagica	1		archaea,Euryarchaeota,Halobacteria,Haloferacales,Halorubraceae,Halolamina,Halolamina_pelagica
SRR4237002	aladaptatus paucihalophilus DX253	1		archaea,Euryarchaeota,Halobacteria,Halobacteriales,Halobacteriaceae,Haladaptatus,Haladaptatus_paucihalophilus_DX253
DRR017684	Thermococcus peptonophilus OG-1 = JCM 9653	1		archaea:Euryarchaeota:Thermococci:Thermococcales:Thermococcaceae:Thermococcus:Thermococcus_peptonophilus
SRR3503612	Picrophilus oshimae DSM 9789	1		archaea:Euryarchaeota:Thermoplasmata:Thermoplasmatales:Picrophilaceae:Picrophilus:Picrophilus_oshimae_DSM_9789
SRR3927363	Haladaptatus paucihalophilus	1		archaea:Euryarchaeota:Halobacteria:Halobacteriales:Halobacteriaceae:Haladaptatus:Haladaptatus_paucihalophilus_DX253
SRR4084340	Sulfolobus sp. A20	1		archaea:Crenarchaeota:Thermoprotei:Sulfolobales:Sulfolobaceae:Sulfolobus:Sulfolobus_sp__A20
SRR4233880	Haladaptatus litoreus	1		archaea:Euryarchaeota:Halobacteria:Halobacteriales:Halobacteriaceae:Haladaptatus:Haladaptatus_litoreus
SRR3957194	Methanosarcina acetivorans		2	archaea,Euryarchaeota,Methanomicrobia,Methanosarcinales,Methanosarcinaceae,Methanosarcina,Methanosarcina_siciliae_T4_M	The source genome and the first hit genome are in the same genus
SRR4434172	Saccharolobus solfataricus		1860	bacteria,Cyanobacteria,NA_Nostocales,Nostocales,Hapalosiphonaceae,Mastigocladus,Mastigocladus_laminosus_UU774	The source genome belong to Archaea and the first hit genome belong to Bacteria	2260
bacteria
ERR125183	Legionella adelaidensis	1		bacteria,Proteobacteria,Gammaproteobacteria,Legionellales,Legionellaceae,Legionella,Legionella_adelaidensis			DNA-Seq； Whole genome； Illumina
ERR125184	Legionella anisa	1		bacteria,Proteobacteria,Gammaproteobacteria,Legionellales,Legionellaceae,Legionella,Legionella_anisa
ERR125185	Legionella birminghamensis	1		bacteria,Proteobacteria,Gammaproteobacteria,Legionellales,Legionellaceae,Legionella,Legionella_birminghamensis
ERR125186	Legionella brunensis	1		bacteria,Proteobacteria,Gammaproteobacteria,Legionellales,Legionellaceae,Legionella,Legionella_brunensis
ERR125187	Legionella cherrii	1		bacteria,Proteobacteria,Gammaproteobacteria,Legionellales,Legionellaceae,Legionella,Legionella_cherrii
ERR125189	Legionella fairfieldensis	1		bacteria,Proteobacteria,Gammaproteobacteria,Legionellales,Legionellaceae,Legionella,Legionella_fairfieldensis_ATCC_49588
ERR125190	Legionella fallonii	1		bacteria,Proteobacteria,Gammaproteobacteria,Legionellales,Legionellaceae,Legionella,Legionella_fallonii_LLAP-10
ERR125191	Legionella feeleii	1		bacteria,Proteobacteria,Gammaproteobacteria,Legionellales,Legionellaceae,Legionella,Legionella_feeleii
ERR125192	Legionella worsleiensis	1		bacteria,Proteobacteria,Gammaproteobacteria,Legionellales,Legionellaceae,Legionella,Legionella_worsleiensis
ERR125195	Legionella jordanis	1		bacteria,Proteobacteria,Gammaproteobacteria,Legionellales,Legionellaceae,Legionella,Legionella_jordanis
SRR896442	Terrimonas ferruginea DSM 30193	1		bacteria:Bacteroidetes:Chitinophagia:Chitinophagales:Chitinophagaceae:Terrimonas:Terrimonas_ferruginea_DSM_30193
SRR275625	Collinsella aerofaciens ATCC 25986	1		bacteria:Actinobacteria:Coriobacteriia:Coriobacteriales:Coriobacteriaceae:Collinsella:Collinsella_aerofaciens_ATCC_25986
SRR647064	Ruegeria litorea R37	1		bacteria:Proteobacteria:Alphaproteobacteria:Rhodobacterales:Rhodobacteraceae:Ruegeria:Ruegeria_litorea_R37
SRR1997908	Rhodococcus aetherivorans		3	bacteria:Actinobacteria:Actinobacteria:Corynebacteriales:Dietziaceae:Dietzia:Dietzia_alimentaria	The source genome and the first hit genome are in the same family	4
SRR2048059	Haloferax gibbonsii		6	archaea,Euryarchaeota,Halobacteria,Haloferacales,Haloferacaceae,Haloferax,Haloferax_sp__Atlit-4N	The source genome belong to Bacteria and the first hit genome belong to Archaea	4
fungi
ERR135855	Pneumocystis jirovecii	1		fungi,Ascomycota,Pneumocystidomycetes,Pneumocystidales,Pneumocystidaceae,Pneumocystis,Pneumocystis_jirovecii_RU7			DNA-Seq； Whole genome； Illumina
SRR032973	Sordaria macrospora	1		fungi,Ascomycota,Sordariomycetes,Sordariales,Sordariaceae,Sordaria,Sordaria_macrospora_k-hell
SRR2071965	Talaromyces atroroseus	1		fungi,Ascomycota,Eurotiomycetes,Eurotiales,Trichocomaceae,Talaromyces,Talaromyces_atroroseus
SRR3195864	Sordaria macrospora	1		fungi,Ascomycota,Sordariomycetes,Sordariales,Sordariaceae,Sordaria,Sordaria_macrospora_k-hell
SRR4093307	Jaminaea rosea	1		fungi,Basidiomycota,Exobasidiomycetes,Microstromatales,NA_Jaminaea,Jaminaea,Jaminaea_rosea
SRR9129691	Agaricus bisporus var. bisporus	1		fungi,Basidiomycota,Agaricomycetes,Agaricales,Agaricaceae,Agaricus,Agaricus_bisporus_var__burnettii_JB137-S8
SRR797729	Kwoniella bestiolae CBS 10118	1		fungi:Basidiomycota:Tremellomycetes:Tremellales:Cryptococcaceae:Kwoniella:Kwoniella_bestiolae_CBS_10118
SRR138264	Wallemia mellicola CBS 633.66	1		fungi:Basidiomycota:Wallemiomycetes:Wallemiales:Wallemiaceae:Wallemia:Wallemia_mellicola_CBS_633_66
SRR4125637	Aspergillus aculeatinus CBS 121060		2	fungi:Ascomycota:Eurotiomycetes:Eurotiales:Aspergillaceae:Aspergillus:Aspergillus_brunneoviolaceus_CBS_621_78	The source genome and the first hit genome are in the same genus
SRR4024772	Bipolaris maydis		4	fungi:Ascomycota:Dothideomycetes:Pleosporales:Pleosporaceae:Bipolaris:Bipolaris_sorokiniana_ND90Pr	The source genome and the first hit genome are in the same genus	4
SRR1532957	Endocarpon pallidulum		113	fungi:Ascomycota:Eurotiomycetes:Eurotiales:Aspergillaceae:Aspergillus:Aspergillus_nidulans_FGSC_A4	The source genome and the first hit genome are in the same phylum	122
invertebrate
SRR033033	Salpingoeca rosetta	1		invertebrate,NA_NA_Choanoflagellida,NA_Choanoflagellida,Choanoflagellida,Salpingoecidae,Salpingoeca,Salpingoeca_rosetta			DNA-Seq； Whole genome； Illumina
SRR059142	Harpegnathos saltator	1		invertebrate,Arthropoda,Insecta,Hymenoptera,Formicidae,Harpegnathos,Harpegnathos_saltator
SRR121549	Drosophila simulans	1		invertebrate,Arthropoda,Insecta,Diptera,Drosophilidae,Drosophila,Drosophila_simulans
SRR1820194	Opisthorchis viverrini	1		invertebrate,Platyhelminthes,Trematoda,Opisthorchiida,Opisthorchiidae,Opisthorchis,Opisthorchis_viverrini
SRR2912578	Ceratina calcarata	1		invertebrate,Arthropoda,Insecta,Hymenoptera,Apidae,Ceratina,Ceratina_calcarata
SRR341467	Drosophila rhopaloa	1		invertebrate,Arthropoda,Insecta,Diptera,Drosophilidae,Drosophila,Drosophila_rhopaloa
SRR3676008	Rhagoletis zephyria	1		invertebrate,Arthropoda,Insecta,Diptera,Tephritidae,Rhagoletis,Rhagoletis_zephyria
SRR947012	Copidosoma floridanum	1		invertebrate,Arthropoda,Insecta,Hymenoptera,Encyrtidae,Copidosoma,Copidosoma_floridanum
ERR021969	Schistosoma mansoni	1		invertebrate:Platyhelminthes:Trematoda:Strigeidida:Schistosomatidae:Schistosoma:Schistosoma_mansoni
ERR036251	Schistosoma haematobium	1		invertebrate:Platyhelminthes:Trematoda:Strigeidida:Schistosomatidae:Schistosoma:Schistosoma_haematobium
SRR3168763	Trachymyrmex cornetzi	1		invertebrate:Arthropoda:Insecta:Hymenoptera:Formicidae:Trachymyrmex:Trachymyrmex_cornetzi
SRR433862	Schistosoma haematobium		2	invertebrate,Platyhelminthes,Trematoda,Strigeidida,Schistosomatidae,Schistosoma,Schistosoma_mansoni	The source genome and the first hit genome are in the same genus
SRR491673	Drosophila ananassae		2	invertebrate:Arthropoda:Insecta:Diptera:Drosophilidae:Drosophila:Drosophila_pseudoobscura_pseudoobscura	The source genome and the first hit genome are in the same genus
SRR3168934	Trachymyrmex septentrionalis		9	invertebrate:Arthropoda:Insecta:Hymenoptera:Formicidae:Temnothorax:Temnothorax_curvispinosus	The source genome and the first hit genome are in the same family	8
vertebrate_other
SRR013322	Nothobranchius furzeri	1		vertebrate_other,Chordata,Actinopteri,Cyprinodontiformes,Nothobranchiidae,Nothobranchius,Nothobranchius_furzeri			DNA-Seq； Whole genome； Illumina
SRR1144872	Egretta garzetta	1		vertebrate_other,Chordata,Aves,Pelecaniformes,Ardeidae,Egretta,Egretta_garzetta
SRR1586052	Aquila chrysaetos canadensis	1		vertebrate_other,Chordata,Aves,Falconiformes,Accipitridae,Aquila,Aquila_chrysaetos_canadensis
SRR331113	Lepisosteus oculatus	1		vertebrate_other,Chordata,Actinopteri,Semionotiformes,Lepisosteidae,Lepisosteus,Lepisosteus_oculatus
SRR6918119	Apteryx rowi	1		vertebrate_other,Chordata,Aves,Apterygiformes,Apterygidae,Apteryx,Apteryx_rowi
SRR944003	Charadrius vociferus	1		vertebrate_other,Chordata,Aves,Charadriiformes,Charadriidae,Charadrius,Charadrius_vociferus
SRR446065	Latimeria chalumnae	1		vertebrate_other:Chordata:NA_Coelacanthiformes:Coelacanthiformes:Coelacanthidae:Latimeria:Latimeria_chalumnae
SRR952778	Apaloderma vittatum	1		vertebrate_other:Chordata:Aves:Trogoniformes:Trogonidae:Apaloderma:Apaloderma_vittatum
SRR2170909	Pseudopodoces humilis		2	vertebrate_other,Chordata,Aves,Passeriformes,Fringillidae,Serinus,Serinus_canaria	The source genome and the first hit genome are in the same order
SRR3143657	Lepidothrix coronata		2	vertebrate_other,Chordata,Aves,Passeriformes,Pipridae,Manacus,Manacus_vitellinus	The source genome and the first hit genome are in the same family
SRR3117877	Anas platyrhynchos		8	vertebrate_other,Chordata,Aves,Strigiformes,Tytonidae,Tyto,Tyto_alba	The source genome and the first hit genome are in the same class	9
SRR1144948	Aptenodytes forsteri		21	vertebrate_other:Chordata:NA_Crocodylia:Crocodylia:Alligatoridae:Alligator:Alligator_sinensis	The source genome and the first hit genome are in the same phylum	23
SRR956892	Haliaeetus albicilla		12	vertebrate_other:Chordata:Aves:Sphenisciformes:Spheniscidae:Pygoscelis:Pygoscelis_adeliae	The source genome and the first hit genome are in the same phylum	12
plant
SRR390917	Gossypium hirsutum	1		plant,Streptophyta,NA_Malvales,Malvales,Malvaceae,Gossypium,Gossypium_hirsutum			DNA-Seq； Whole genome； Illumina
SRR390920	Gossypium hirsutum	1		plant,Streptophyta,NA_Malvales,Malvales,Malvaceae,Gossypium,Gossypium_hirsutum
SRR847535	Morus notabilis	1		plant,Streptophyta,NA_Rosales,Rosales,Moraceae,Morus,Morus_notabilis
SRR5007045	Cicer arietinum	1		plant:Streptophyta:NA_Fabales:Fabales:Fabaceae:Cicer:Cicer_arietinum
SRR2012734	Gossypium arboreum		2	plant:Streptophyta:Liliopsida:Poales:Bromeliaceae:Ananas:Ananas_comosus
SRR531298	Prunus mume	1		plant:Streptophyta:NA_Rosales:Rosales:Rosaceae:Prunus:Prunus_mume
SRR068360	Prunus persica	1		plant:Streptophyta:NA_Rosales:Rosales:Rosaceae:Prunus:Prunus_persica
DRR174973	Ananas comosus	1		plant:Streptophyta:Liliopsida:Poales:Bromeliaceae:Ananas:Ananas_comosus
SRR8894678	Aegilops tauschii subsp. strangulata		2	plant,Streptophyta,Liliopsida,Poales,Poaceae,Sorghum,Sorghum_bicolor	The source genome and the first hit genome are in the same genus
SRR279136	Arabidopsis thaliana		2	plant,Streptophyta,NA_Brassicales,Brassicales,Brassicaceae,Arabidopsis,Arabidopsis_lyrata_subsp__lyrata	The source genome and the first hit genome are in the same genus
ERR031536	Arabidopsis thaliana		27	plant,Streptophyta,NA_Brassicales,Brassicales,Brassicaceae,Eutrema,Eutrema_salsugineum	The source genome and the first hit genome are in the same order	15
protozoa
ERR3402560	Plasmodium falciparum	1		protozoa,Apicomplexa,Aconoidasida,Haemosporida,Plasmodiidae,Plasmodium,Plasmodium_falciparum_3D7			DNA-Seq； Whole genome； Illumina
SRR033005	Thecamonas trahens ATCC 50062	1		protozoa,NA_NA_NA_Apusomonadidae,NA_NA_Apusomonadidae,NA_Apusomonadidae,Apusomonadidae,Thecamonas,Thecamonas_trahens_ATCC_50062
SRR070677	Guillardia theta CCMP2712	1		protozoa,NA_Cryptophyta,Cryptophyta,Pyrenomonadales,Geminigeraceae,Guillardia,Guillardia_theta_CCMP2712
SRR1015747	Cryptosporidium hominis TU502	1		protozoa,Apicomplexa,Conoidasida,Eucoccidiorida,Cryptosporidiidae,Cryptosporidium,Cryptosporidium_hominis_TU502
SRR1145174	Plasmodium coatneyi	1		protozoa,Apicomplexa,Aconoidasida,Haemosporida,Plasmodiidae,Plasmodium,Plasmodium_coatneyi
SRR715765	Aphanomyces invadans	1		protozoa,NA_Oomycetes,Oomycetes,Saprolegniales,Saprolegniaceae,Aphanomyces,Aphanomyces_invadans
SRR726414	Aphanomyces invadans	1		protozoa,NA_Oomycetes,Oomycetes,Saprolegniales,Saprolegniaceae,Aphanomyces,Aphanomyces_invadans
SRR543629	Hammondia hammondi		2	protozoa,Apicomplexa,Conoidasida,Eucoccidiorida,Sarcocystidae,Toxoplasma,Toxoplasma_gondii_ME49	The source genome and the first hit genome are in the same family
ERR019414	Plasmodium yoelii		2718	plant,Streptophyta,NA_Lamiales,Lamiales,Pedaliaceae,Sesamum,Sesamum_indicum		1577

### Sheet: 3.3.3 13 Human Metagenome data
The 21 SRA HMP data from NCBI and input into CRAFT to query the closest genome in the compressed HMP database
Download ID in NCBI SRA	Real sample source	Ranking of the ground truth in the matching list in the HMP1-II database		The top one information of the matching list obtained by CRAFT		note
ERR1659118	human oral metagenome	1		Oral	Supragingival_plaque
ERR1681526	human oral metagenome	1		Oral	Supragingival_plaque	This submission includes reads tagged with the sequence GCGTTAGC
ERR1681533	human oral metagenome	1		Oral	Supragingival_plaque
SRR499812	human oral metagenome		2	Skin	Anterior_nares
SRR9674474	human gut metagenome	1		Gut	Stool
SRR8884568	human gut metagenome	1		Gut	Stool
SRR6915212	human gut metagenome	1		Gut	Stool
SRR5575601	human vaginalmetagenome	1		Vaginal	Posterior_fornix
SRR3644404	human skin metagenome	1		Skin	Anterior_nares
SRR1571296	human skin metagenome	1		Skin	R_Retroauricular_crease
SRR1620013	human skin metagenome	1		Skin	Anterior_nares
SRR1107505	human oral metagenome		2	Gut	Stool	V1-V3 regions of 16S rRNA
SRR7688697	human skin metagenome		5	Oral	Tongue_dorsum	The skin microbiome of DOCK8-deficient patients
SRR3644406	human skin metagenome		38	Oral	Supragingival_plaque	16S rRNA sequencing
SRR3644391	human skin metagenome		46	Oral	Supragingival_plaque	16S rRNA sequencing
SRR7993563	human skin metagenome		2	Oral	Buccal_mucosa	The skin microbiome of DOCK8-deficient patients
SRR6747947	human vaginalmetagenome		168	Oral	Tongue_dorsum	16S rDNA sequencing
SRR1986168	human skin metagenome		401	Vaginal	Posterior_fornix	16S rRNA sequencing
SRR2134789	human vaginal metagenome		73	Skin	Anterior_nares	16S rDNA sequence

### Sheet: 3.4.1 Low coverage genome
GCF ID in NCBI	Source genome	Ranking of the ground truth in the matching list in the Representative genomic database at different sampling rate
		0.8	0.7	0.5	0.3	0.1	0.05	0.02	0.01
GCF_000002275.2	Ornithorhynchus_anatinus	1	1	1	1	1	1	1	1
GCF_000002455.1	Bigelowiella_natans	1	1	1	1	206	404	642	487
GCF_000004665.1	Callithrix_jacchus	1	1	1	1	2	1	1	1
GCF_000005005.2	Zea_mays	1	1	1	1	1	1	1	1
GCF_000006805.1	Halobacterium_salinarum_NRC-1	1	1	1	1	33	90	1579	3573
GCF_000143395.1	Atta_cephalotes	1	1	1	1	2	1	2	4
GCF_000147115.1	Myotis_lucifugus	1	1	1	1	3	1	1	3
GCF_000165365.1	Theileria_parva_strain_Muguga	1	1	1	1	1	1	305	1610
GCF_000002315.5	Gallus_gallus	1	1	1	5	1	32	1	28
GCF_000208925.1	Entamoeba_histolytica_HM-1_IMSS	1	1	1	2	2	2	473	3067
GCF_000213175.1	Neurospora_tetrasperma_FGSC_2508	1	1	1	1	1	1	1	3
GCF_000220905.1	Megachile_rotundata	1	1	1	1	5	1	1	1
GCF_000233695.2	Desulfobacter_postgatei_2ac9	1	1	1	1	1	5	1078	1373
GCF_000257125.1	Entamoeba_nuttalli_P19	1	1	1	1	1	1	1245	3563
GCF_000271605.1	Fomitiporia_mediterranea_MF3_22	1	1	1	1	1	27	1	1
GCF_000336695.1	Halococcus_morrhuae_DSM_1307	1	1	1	1	16	505	1735	3082
GCF_000349305.1	Malassezia_sympodialis_ATCC_42132	1	1	1	1	1	1	17	580
GCF_000350225.1	Chondrus_crispus	1	1	1	1	1	1	1	1
GCF_000463585.1	Tarenaya_hassleriana	1	1	1	1	1	1	1	1
GCF_000500345.1	Peromyscus_maniculatus_bairdii	1	1	1	1	1	1	1	1
GCF_000511025.2	Beta_vulgaris_subsp__vulgaris	1	1	1	1	1	1	1	1
GCF_000520995.1	Aquimarina_macrocephali_JAMB_N27	1	1	1	1	1	112	2477	3222
GCF_000648675.2	Cimex_lectularius	1	1	1	1	1	1	1	1
GCF_000765475.1	Methanococcoides_methylutens	1	1	1	1	16	559	1246	1283
GCF_000836215.1	Papilio_polytes	1	1	1	1	1	1	1	1
GCF_000961545.1	Sporothrix_schenckii_1099-18	1	1	1	1	1	1	1	114
GCF_000980175.1	Methanosarcina_mazei	1	1	1	2	16	163	1398	1688
GCF_001399695.1	Acidiplasma_aeolicum	1	1	1	1	792	3305	4030	3982
GCF_001412515.1	Diachasma_alloeum	1	1	1	1	1	1	1	1
GCF_003160815.1	Vulpes_vulpes	1	1	1	1	1	3	1	2
GCF_000153765.1	Mariprofundus_ferrooxydans_PV-1	1	1	1	1	1	235	887	1069
GCF_001640805.1	Lates_calcarifer	1	1	1	1	1	1	1	1
GCF_001642345.1	Rhincodon_typus	1	1	1	1	1	1	1	1
GCF_001952655.1	Monopterus_albus	1	1	1	1	1	1	1	1
GCF_002742605.1	Olea_europaea_var__sylvestris	1	1	1	1	1	9	9	12
GCF_002922805.1	Oryzias_melastigma	1	1	1	1	1	1	1	1
GCF_003144205.1	Meira_miltonrushii	1	1	1	1	1	1	1	114
GCF_900002375.1	Plasmodium_berghei_ANKA	1	1	1	1	1	3	1352	2738
GCF_900102055.1	Ulvibacter_litoralis	1	1	1	1	9	956	2641	3206
GCF_900115165.1	Roseovarius_lutimaris	1	1	1	1	1	8	1530	3228

### Sheet: 3.4.2 Low sequencing depth
SRA ID in NCBI	Source genome	Ranking of the ground truth in the matching list in the Representative genomic database at different sampling rate
		0.8	0.7	0.5	0.3	0.1	0.05	0.02	0.01	0.002	0.001	0.0005	0.0002	0.0001	5e-05	1e-05
DRR017684	Thermococcus peptonophilus OG-1 = JCM 9653	1	1	1	1	1	1	1	1	84	699	1223	1506	1285	1265	1696
DRR174973	Ananas comosus	1	1	1	1	1	1	1	1	1	1	1	2	84	277	270
ERR021969	Schistosoma mansoni	1	1	1	1	1	1	1	1	1	1	1	4	109	480	1733
ERR036251	Schistosoma haematobium	1	1	1	1	1	1	1	1	1	1	1	1	10	186	1712
ERR125183	Legionella adelaidensis	1	1	1	1	1	1	1	1	1	1	24	708	1250	1421	1177
ERR125184	Legionella anisa	1	1	1	1	1	1	1	1	1	1	24	708	1250	1421	1177
ERR125185	Legionella birminghamensis	1	1	1	1	1	1	1	1	1	1	86	649	855	757	923
ERR1351181	Sulfolobus acidocaldarius DSM 639	1	1	1	1	1	1	1	2	1777	2431	2130	1816	2351	2833	3025
ERR135855	Pneumocystis jirovecii	1	1	1	1	1	1	1	1	1	1	1	426	2565	3584	4020
ERR1659920	Equus caballus	1	1	1	1	1	1	1	1	1	1	2	8	387	1699	2883
ERR2274081	pongo abelii	1	1	1	1	1	1	1	1	1	1	1	1	181	1257	2136
ERR3021139	Mus musculus	1	1	1	1	1	1	1	1	5	51	582	1685	1694	1502	1683
ERR3402560	Plasmodium falciparum	1	1	1	1	1	2	1	1	62	159	333	1203	3194	4213	5029
SRR013322	Nothobranchius furzeri	1	1	1	1	1	1	1	6	811	1061	816	711	700	660	1134
SRR032973	Sordaria macrospora k-hell	1	1	1	1	1	1	1	1	7	76	114	119	109	120	126
SRR033005	Thecamonas trahens ATCC 50062	1	1	1	1	1	1	1	1	1333	3479	4218	4544	4263	4570	4595
SRR033033	Salpingoeca rosetta	1	1	1	1	1	1	1	1	650	2758	3548	2946	2817	3640	4227
SRR038227	Cricetulus griseus	1	1	1	1	1	1	1	2	42	542	1409	1464	1369	1497	2392
SRR1015747	Cryptosporidium hominis TU502	1	1	1	1	1	1	1	1	1	1	69	1929	3568	3970	4039
SRR1144872	Egretta garzetta	1	1	1	1	1	1	1	1	1	1	1	1	5	25	1448
SRR1145174	Plasmodium coatneyi	1	1	1	1	1	1	1	1	1	1	1	4	388	1057	1134
SRR121549	Drosophila simulans	1	1	1	1	1	1	1	1	1	1	1	1	1	26	272
SRR1586052	Aquila chrysaetos canadensis	1	1	1	1	1	1	1	1	1	1	1	3	5	52	2009
SRR2071965	Talaromyces atroroseus	1	1	1	1	1	1	1	1	1	1	1	1	1	2	85
SRR275625	Collinsella aerofaciens ATCC 25986	1	1	1	1	1	1	1	1	176	1162	2009	1885	1520	1612	3025
SRR2912578	Ceratina calcarata	1	1	1	1	1	1	1	1	1	1	1	1	1	2	272
SRR3195864	Sordaria macrospora	1	1	1	1	1	1	1	1	1	1	1	61	117	122	126
SRR331113	Lepisosteus oculatus	1	1	1	1	1	1	1	1	1	1	1	1	1	6	1004
SRR3503612	Picrophilus oshimae DSM 9789	1	1	1	1	1	2	1	2	1	1	2	2	545	3218	4121
SRR390920	Gossypium hirsutum	1	1	1	1	1	1	1	1	166	1012	1760	2201	1791	1961	2309
SRR3923559	Sulfolobus islandicus M.14.25	1	1	1	1	1	1	3	8	19	16	482	2421	3069	3364	3294
SRR4093307	Jaminaea rosea	1	1	1	1	1	1	1	1	1	1	1	1	1	1	1101
SRR4159528	Halogranum amylolyticum	1	1	1	1	1	1	1	1	1	1	1	32	643	2503	3208
SRR5007045	Cicer arietinum	1	1	1	1	1	1	1	1	1	2	4	133	709	2694	3299
SRR531298	Prunus mume	1	1	1	1	1	1	1	1	1	1	1	3	37	337	1200
SRR6918119	Apteryx rowi	1	1	1	1	1	1	1	1	1	1	1	1	5	98	1540
SRR715765	Aphanomyces invadans	1	1	1	1	1	1	1	1	1	1	1	187	319	396	294
SRR7976420	canis lupus	1	1	1	1	1	1	1	1	1	1	1	1	6	21	1589
SRR847535	Morus notabilis	1	1	1	1	1	1	1	1	1	1	1	1	1	1	691
SRR896442	Terrimonas ferruginea DSM 30193	1	1	1	1	1	1	1	1	1	1	1	1	64	895	1253
															2	0
